# Layered phage therapy exploits capsule-loss escape and altered antibiotic susceptibility in CG23 hypervirulent *Klebsiella pneumoniae*

**DOI:** 10.64898/2026.10.20.760367

**Authors:** Ayuni Norman, Jun Hao Liew, Lalit Mohan, Chanvutha Ron, Aryeh Chiam, Yan Sun, Indira Kartigayen, May Delos Santos, Yingying Li, Bernice Siu Yan Tan, Shu Xuan Tan, Raksha Anand, Evangeline, Kay En Low, Isabelle Bonne, Andrea Lay Hoon Kwa, Barry Kreiswirth, Yunn-Hwen Gan, Roland Huber, Pablo Bifani

## Abstract

The rise of drug-resistant *Klebsiella pneumoniae* infections is prompting a re-evaluation of phage therapy as an alternative treatment. Phage therapy has achieved successful outcomes, yet important limitations persist, including the rapid emergence of phage resistance and the time required to source suitable phages. Combining multiple phages into a phage cocktail based on genetic diversity, morphology or distinct infection mechanisms is a common strategy to mitigate resistance. Phage pairing based on these criteria neither mitigates nor delays the emergence of resistance, using CG23 hypervirulent *Klebsiella pneumoniae* (hv*Kp*) EC0675 as a model. In CG23 *Kp* strains, resistance arises through disruption of the capsular biosynthetic pathway, leading to capsule impairment and global cross-resistance to all capsule-active phages. Combining phages active against encapsulated wild-type bacteria with those active against capsule-deficient escape mutants can overcome this constraint, improving bacterial suppression *in vitro* and reducing bacterial burdens across multiple organs in a mouse systemic infection model. In parallel, phage-driven capsule loss increased susceptibility of hv*Kp* EC0675 to selected antibiotics targeting the bacterial envelope or cell wall *in vitro*. These findings highlight the contribution of capsule-associated resistance to phage cross-resistance in the CG23 *Kp* strains examined, and support further evaluation of phage combinations targeting both wild-type bacteria and resistant derivatives, including their use alongside selected antibiotics, informing future clinical translation.
