## Supplementary Table 1 for "Layered phage therapy exploits capsule-loss escape and altered antibiotic susceptibility in CG23 hypervirulent *Klebsiella pneumoniae*"

### Sheet: Sheet1
	SUPPLEMENTARY DATA TABLE 1
S/N	Article name/DOI	Authors	Infections/Pathology	Clinical Details	Treatment type	Administration of treatment	Outcome on patient	Safety Issues	Kp strain info	Phages names used	Amplification host of phages	Phages characterisation	Did you see the phages at other studies?	Animal studies?
1	Non-active antibiotic and bacteriophage synergism to successfully treat recurrent urinary tract infection caused by extensively drug-resistant Klebsiella pneumoniae https://doi.org/10.1080/22221751.2020.1747950	Bao et al. (2020)	Recurrent UTI	63-year-old female with recurrent UTI, was transferred from a local hospital in Shenzhen to Shanghai Public Health Clinical Center for phagetherapy. Treated with antibiotics using tigecycline, levoﬂoxacin, and sulfamethoxazole. Moreover, complications due to antibiotic consumption have become increasingly severe. Thus, the patient was enrolled in a phage therapy clinicaltrial after involvement ev…	1. Regimen of antibiotic withdrawal and 5 days phage therapy with CT I from 9–13 May 2019. 2. CT II 3. CT III. 4. Combined regimen of orally administrated SMZ-TMP (800 mg–160 mg) twice a day and bladder-irrigated cocktail III once a day for 5days from July 2 to 6.	Orally administrated SMZ-TMP (800 mg–160 mg) twice a day and bladder-irrigated cocktail III. Equally mixed phages (5 × 10^8 PFU per mL of each phage)	Relief of the patient’s symptoms during the ﬁrst round of phage therapy, ERKp strains were still detected at a very low level during the phage therapy. 2nd round of CT II saw phage-resistant bacteria, 3rd round too. Finally, after this round of phage therapy combined with non-active antibiotics treatment, the pathogenic ERKp of the patient was completely eliminated and the recurrent UTI symptoms …	No adverse event occurred	Extensively drug-resistant Klebsiella pneumonia (ERKp) CX7224, ST11, CX8070 (ST11), CX10301 (ST11).	Tested their 200 lytic phage library. CT I: phages SZ-1, SZ-2, SZ-3, SZ-6, and SZ-8. CT II: phages Kp165,Kp166, Kp167, Kp158, and Kp169. CT III: phages Kp152,Kp154, Kp155, Kp164, Kp6377, and HD001		All mentioned as lytic phages.	No	No
2	Heterogeneous Klebsiella pneumoniae Co-infections Complicate Personalized Bacteriophage Therapy 10.3389/fcimb.2020.608402	Qin et al. (2021)	Multifocal urinary tract infections	Recruited with hospital admission to receive bacteriophage treatment at the Shanghai Public Health Clinical Center (ChiCTR1900020989), Shanghai, China	1. Three consecutive phage therapies 2. Percutaneous nephrostomy 3. Cocktail phage + antibiotic (piperacillin/tazobactam)	Simultaneous irrigation of phages and antibiotics via the kidney and bladder. Placed double J stent.	Failure of three consecutive phage therapies Successful clearance upon phage and antibiotics treatment Improved bladder with smooth mucosa	No adverse event occurred	MDR Klebsiella pneumoniae 21 K. pneumoniae strains All ST15, same clone	Ф902, ФJD905, ФJD907, ФJD908, and ФJD910	Strain Kp0344, Kp1440	No identifiable virulence or antibiotic resistance genes found in their genome Five strains (Kp1231, Kp1280, Kp1469, Kp1591, and Kp1639) were still sensitive to ФJD902, whereas the remaining five strains (Kp1518, Kp1639, Kp1667, Kp1769, Kp1789) developed resistance to ФJD902	No	No
3	Phage Therapy for Limb-threatening Prosthetic Knee Klebsiella pneumoniae Infection: Case Report and In Vitro Characterization of Anti-biofilm Activity https://doi.org/10.1093/cid/ciaa705	Cano et al. (2021)	Prosthetic joint infection	The use of phage was granted by FDA (eIND number 19122) and the treatment procedure was reviewed by Institutional Review Board (IRB 19-003978) for emergency use	Phage+minocycline	Peripheral IV line intravenous	Satisfactory outcome by reducing biofilm biomass Improving in erythema	No	Klebsiella pneumoniae complex KpJH46	KpJH46Φ2	Strain KpJH46	Genomic information was not given	No	No
4	Development of phage resistance in multidrug-resistant Klebsiella pneumoniae is associated with reduced virulence: a case report of a personalised phage therapy 10.1016/j.cmi.2023.08.022	Li et al. (2023)	Pulmonary infection caused by multidrug-resistant Klebsiella pneumoniae	The study protocol followed that of an ongoing case series from clinical trial ChiCTR1900020989 and was approved by the institutional research ethics committee at the Shanghai Public Health Clinical Centre (2017-S027-08), Shanghai, China.	Phage + antibiotic	Nebulized phage therapy	Clinical improvement in their symptoms post phage therapy, despite the incomplete elimination of pathogenic bacteria	No	MDR Klebsiella pneumoniae KP7450 (first isolate) Kp0140, Kp0222, Kp0829 and Kp1383 (post-therapies)	ΦKp_GWPB35 and ΦKp_GWPA139	Kp7450 and Kp0140	Do not carry virulence or resistance genes LPS as the receptor for phages ΦKp_GWPA139 and ΦKp_GWPB35 in Kp7450	No	Yes, only for isolated phage-resistant bacteria to observe virulence.
5	A Dutch Case Report of Successful Treatment of Chronic Relapsing Urinary Tract Infection with Bacteriophages in a Renal Transplant Patient 10.1128/AAC.01281-19	Kuipers et al. (2019)	Recurrent urinary tract infection Infection eventually evolved into epididymitis	Eliava Institute in Tbilisi, Georgia for bacteriophage therapy	Phages + antibiotic (meropenem)	Oral and bladder irrigation	Urethritis symptoms disappeared rapidly	No adverse events occurred from oral or intravesical administration	Extended-spectrum β-lactamase (ESBL)-positive. MDR Klebsiella pneumoniae strain	No info	No info	-Lytic activity of phage against oatient strain -As a control, three other Klebsiella pneumoniae strains were tested --Lytic activity toward the Klebsiella pneumoniae ATCC 700603 strain, but two different urinary strains from patients from a general practitioner were nonsusceptible to the phages	No	No
6	Combination of pre-adapted bacteriophage therapy and antibiotics for treatment of fracture-related infection due to pandrug-resistant Klebsiella pneumoniae https://doi.org/10.1038/s41467-021-27656-z	Eskenazi et al. (2022)	Fracture-related infection (FRI) Failure of long-term antibiotic treatment in treating FRI	Clearance in using phage therapy in XDR Kp was given by ethical committee of Eraseme Hospital	Phage+ meropenem + colistine; followed by ceftazidime/avibactam	Instilling in the surgical wound	Reduction of biofilm biomass and bacterial counts Phage-antibiotic synergy fully eliminated phage resistance and showed wound healing	No adverse events occurred	Extensively drug-resistant Klebsiella pneumoniae (Kp040741, Kp040762) later isolate: Pandrug-resistant Klebsiella pneumoniae Kp36336 all isolates are ST893, KL20	Phage vB_Kp M1	No info	Does not encode proteins associated with lysogeny, toxicity, or AMR Myovirus belongs to the Sopekvirus genus. No known depolymerase genes	No	No
7	Treatment of recurrent urinary tract infections in a 60-year-old kidney transplant recipient. The use of phage therapy 10.1111/tid.13391	Rostkowska et al. (2021)	Chronic urinary tract infection (UTI)	Coordinated by the Phage Therapy Unit of the Hirszfeld Institute in Wroclaw, Poland	Phage + meropenem	intrarectal	the patient fully recovered following nephrectomy of his own left kidney where cysts were the suspected reservoir of bacteria	No	Multi-drug resistant ESBL-producing Klebsiella pneumoniae showing variable susceptibility to carbapenems and full susceptibility to colistin only	No info	No info	No info	No	No
8	Phage Therapy Experience at the Eliava Phage Therapy Center: Three Cases of Bacterial Persistence 10.3390/v13101901	Zaldastanishvili et al. (2021)	Urinary tract infection (UTI)	Eliava Phage Therapy Center (EPTC) in Tbilisi, Georgia	Intesti phage, SES phage, vaginal suppositories containing metronidazole, miconazole, extract of Centella asiata, polymixin B and neomycin	Oral, vaginal suppositories	Eradication of Klebsiella pneumoniae was not achieved. Patient #3 did not find the treatment helpful, and she did not come back to EPTC either in 2019 or later in 2020 or 2021.	No	Klebsiella pneumoniae strains detected three clusters of very similar strains	Intesti phage, SES phage	No info	No info	Yes, in the same paper. Intesti phage used in patient with cystic fibrosis infected with P. aeruginosa	No
9	Bacteriophage Therapy for Critical Infections Related to Cardiothoracic Surgery 10.3390/antibiotics9050232	Rubalskii et al. (2020)	Lung infection during drug-induced immuno-suppression after heart transplantation with pan-resistant Klebsiella pneumoniae	Bacteriophage preparations as a therapy of last resort according to Article 37 of the Declaration of Helsinki	Phages only Before that, multiple antibiotic treatments.	Inhalation and nasogastric tube	Klebsiella pneumoniae was not detected in bronchial lavage samples but was found in stool samples. However, in contrast to the pan-resistant strain causing the lung infection, the K. pneumoniae strain isolated from the patient’s stool was susceptible to antibiotics.	No	Pan-resistant K. pneumoniae	Klebsiella phage KPV811 Klebsiella phage KPV15	No info	Phages with strong lytic capacity and ability to propagate on bacteria isolated from the patients were chosen for therapy. Well-characterized collection housed in the Gabrichevsky Institute	Yes, Aleshkin et al 2016. Phagebiotics in treatment and prophylaxis of healthcare-associated infections	Yes, in the other study. white outbred mice
10	Therapeutic Potential of Intravenous Phage as Standalone Therapy for Recurrent Drug-Resistant Urinary Tract Infections 10.1128/aac.00037-23	Tram et al. (2023)	Recurrent UTI	Regulatory approval from the FDA (single patient eIND 27811) and the local institutional review board (UCSD IRB number 20-0163) as well as signed informed consent.	Phages only	4-week course of phage was initiated in September of 2021 with a three-phage cocktail that was administered intravenously (IV) twice daily	The patient had four symptomatic K. pneumoniae UTIs in the 6 months prior to phage initiation and none in the following 6 months. The first K. pneumoniae UTI after the phage treatment occurred 206 days after the phage initiation but with no recurrence of ESBL strains by a one-year follow-up. Postphage K. pneumoniae infections were susceptible to oral antibiotics, and the patient has not required …	No	Among 20 K. pneumoniae isolates that were collected between 06/2020 and 05/2022, 15 were ESBL (Table S2). Genome sequencing revealed 5 distinct Klebsiella sequence types (which correlate with 5 different phylogenetic clades clustered based on genome-wide comparison), encoding 4 identifiable capsule locus types and a variety of AMR genes (Table 2; Table S3; Fig. S1).	Metamorpho, Mineola, pKp20	Metamorpho (K. aerogenes ATCC 13048), Mineola (K. pneumoniae clinical isolate (ST258)), pKp20 (FADDI-KP057)	All are Lytic Myophage, around 165k to 171kbp. Tevenrinae, Jiaodavirus	No	No
11	Eradication of a Multidrug-Resistant, Carbapenemase-Producing Klebsiella pneumoniae Isolate Following Oral and Intra-rectal Therapy With a Custom Made, Lytic Bacteriophage Preparation 10.1093/cid/ciz782	Corbellino et al. (2020)	Recurrent episodes of obstructive nephrolithiasis and urinary tract infections (UTIs)	Eliava Institute in Tbilisi, Georgia for bacteriophage therapy	Phages only Before that, ceftazidime-avibactam	Oral and intra-rectal routes 3-week cycle of BT	All attempts to isolate MDR Kp by growth on selective media from the patient's stools, rectal swabs, urine, and the ureteral stents have been unsuccessful.	No	Multidrug-resistant, carbapenemase-producing (CP) Klebsiella pneumoniae (Kp) -5 Kp isolates	No info	No info	No info	No	No
12	Salphage: salvage bacteriophage therapy for a recalcitrant Klebsiella pneumoniae prosthetic shoulder infection — a case report 10.2340/17453674.2022.4579	Doub et al. (2022)	Prosthetic shoulder infection	Expanded access was granted by the FDA (IND-27333) and approval by the University of Maryland Institutional Review Board (HP-00094884EA) was obtained.	Personalized adjuvant IA and intravenous bacteriophage therapy combined with debridement, antibiotics, irrigation and implant retention surgery (DAIR) -Ertapnenem	Placement of a single Hickman catheter for repeat intra-articular (IA) phage therapy	Prevented recurrence of the patient’s sinus tract and PJI symptoms	No	Extended-spectrum beta-lactamase (ESBL) Klebsiella pneumoniae	Bacteriophages KP1 and KP2	K. pneumoniae ATCC #43816 Ability of both bacteriophages to degrade biofilm was examined by growing the patient’s clinical isolate for 72 hours on titanium discs and then exposing the discs to bacteriophage preparations for 24 hours. The discs were then sonicated and bacteria quantified to ensure biofilm activity compared to controls without bacteriophages. Upon confirmation of activity to plankt…	2 obligate lytic bacteriophages Tested for endotoxin levels and to ensure sterility of the product (<1 EU/dose and no growth)	No	No
13	A Retrospective, Observational Study of 12 Cases of Expanded-Access Customized Phage Therapy: Production, Characteristics, and Clinical Outcome	Green et al, (2023)	Recurrent UTI and recurrent bacteremia in transplant recepient	Personalized phage therapy was requested from phage production center and sought for FDA-approval from Investigational New Drug.	Phage cocktail with ertapenem	Intravenous	No sepsis in over a year since phage therapy. UTI symptom resolved except intermittent pain consistent with epididymitis every 5-6 week, which had resolved without antibiotic therapy. clinical symptoms have improved.	Mild diarrhea which resolved during treatment	UMF1	Phage 6991, phage 6993, phage 6995	All phages used were either from environmental sames or TAILΦR's library	Phages has no bacterial virulent factors, and no AMR gene detected.	No	No
